# Radial-glia-to-astrocyte trans-differentiation and astrocyte transcriptional convergence are coordinated by CEH-43/DLX in *C. elegans*

**DOI:** 10.1101/2025.10.17.682973

**Authors:** Simin Liu, Kenneth Bradley, Jinghong J. Tang, Yoon A. Kim, Ana Milosevic, Shai Shaham

## Abstract

Mammalian radial glia can remodel to become astrocytes, which acquire common transcriptional states despite spatially and lineally distinct origins. To uncover molecular programs driving convergent radial-glia-to-astrocyte transformation, we investigated development of *C. elegans* CEPsh astrocytes, which also arise from distinct progenitors without cell division. Using lineage-restricted single-cell RNA sequencing, we delineate a two-phase program for CEPsh astrocyte formation. Transcriptionally disparate nascent CEPsh glia rapidly acquire a common radial-glia-like state, facilitating nerve ring (brain) assembly. Subsequently, convergent CEPsh glia upregulate astrocyte-specific gene expression. Both phases require the *distal-less* transcription factor CEH-43, expressed in CEPsh glia and their progenitors. CEH-43 binds conserved astrocyte-expressed genes, cell-autonomously activating both early and late CEPsh glia-specific gene expression. CEH-43 misexpression is sufficient to induce CEPsh astrocyte reporter expression. We demonstrate that CEH-43 homologs, DLX1/2, are expressed in mouse astrocytes, and comparative transcriptomics reveal additional parallels. Our findings provide a molecular foundation for understanding cell-division-independent radial-glia-to-astrocyte transformation.
