## Supplemental Table 2 for "Radial-glia-to-astrocyte trans-differentiation and astrocyte transcriptional convergence are coordinated by CEH-43/DLX in *C. elegans*"

### Sheet: L4 RNAi
L4 RNAi: put 4 L4s on RNAi plates. Exam L1s for embryonic effect of RNAi.
RNAi strain: OS8753(nsIs105; eri-1 (mg366))
			Young larva (L1-L2) (F1)							Old larva (L3-L4) (F1)
RNAi name	Scoring date	Sequence	Defective	Total	Young larva	Chi-square test	Fisher's exact test (w/ empty vector)	Chi hit?	Fisher hit?	Defective	Total	Old larva	Chi-square test	Fisher's exact test (w/ empty vector)	Chi hit?	Hit?	Comment
No RNAi	2023-04-04		0	11	0					3	11	0.272727
Empty vector			3	41	0.0731707					10	27	0.37037
GFP			21	43	0.488372	2.54701e-05	<0.0001			36	36	1	2.52313e-08	<0.0001
sys-1	2023-04-06	Correct								4	4	1	0.0182008	0.0318	1	1	Sterile. No F1 on the plates. The adults scored here are P adults.
ceh-43	2023-04-06	Correct	8	14	0.571429	5.71936e-05	0.0003	1	1	7	8	0.875	0.0121327	0.0178	1	1
coh-1	2023-04-04	Correct	9	12	0.75	8.33347e-07	<0.0001	1	1	10	13	0.769231	0.0181248	0.0407	1	1
hlh-14(#1)	2023-05-17	Correct	5	15	0.333333	0.0137461	0.0256	1	1	10	14	0.714286	0.0366963	0.0516	1	0	hlh-14(clone II-4J12)
hlh-14(#2)	2023-05-17	Correct	2	11	0.181818	0.27776		0		3	10	0.3	0.690487		0		hlh-14(clone II-10P15)
ztf-29	2023-04-04	Correct	0	10	0	0.377926	>0.9999	0	0	10	14	0.714286	0.0366963	0.0516	1	0
bed-2	2023-04-04	Correct	0	12	0	0.334673		0		9	13	0.692308	0.05617		0
sox-2	2023-04-06	Correct	5	12	0.416667	0.00346212	0.0104	1	1	5	8	0.625	0.201168		0		Animal body defect.
egl-18	2023-04-04		3	12	0.25	0.0890565		0		6	10	0.6	0.210531	0.2744	0	0	RNAi plasmid not sequenced?
hbl-1	2023-05-10	Correct	3	3	1	6.31509e-06	0.0015	1	1	2	4	0.5	0.619372		0		Very few F1s.
his-41	2023-04-06	Correct	2	3	0.666667	0.0017681	0.0302	1	1	6	13	0.461538	0.581452		0		Fewer F1s. L4: CEPsh position move anteriorly.
ftt-2	2023-05-10	Correct	3	5	0.6	0.000958861	0.0118	1	1	4	9	0.444444	0.693012		0		Not many embryos.
nhr-25	2023-04-04	Correct	0	9	0	0.402592		0		9	22	0.409091	0.782017		0		Very sick, mostly sterile. Pick moving animals.
efl-3	2023-05-17	Correct	2	12	0.166667	0.32978		0		4	13	0.307692	0.697078		0
lfi-1	2023-05-17	Correct	1	12	0.0833333	0.906687		0		2	10	0.2	0.325538		0
atf-2	2023-05-17	Correct	1	13	0.0769231	0.964096		0		2	11	0.181818	0.256782		0
hmg-1.2	2023-04-06	Correct	0	1	0	0.778931		0		2	11	0.181818	0.256782		0		Fewer F1s. L4: CEPsh position move anteriorly.
lin-26	5/10/2023, 5/14/2023	Correct	1	7	0.142857	0.537546		0		1	6	0.166667	0.338352		0		5/10/2023: Very few F1s. Adults scored are P adults
hlh-3	2023-05-17	Correct	2	11	0.181818	0.27776		0		1	12	0.0833333	0.0659864	0.1219	0	0
lir-1	5/10/2023, 5/14/2023	Correct	12	24	0.5	8.09238e-05	0.0001	1	1								5/10/2023: Very few F1s. Adults scored are P adults
irx-1	2023-05-10	Correct	2	13	0.153846	0.381891		0
lim-7	2023-05-10	Correct	1	11	0.0909091	0.844576		0
								0.388889	0.875							0.428571
Controls
Empty vector	2023-04-04		1	14	0.0714286					5	10	0.5
	2023-04-06		1	8	0.125					2	12	0.166667
	2023-05-10		0	11	0
	2023-05-17		1	8	0.125					3	5	0.6
GFP	2023-04-04		9	12	0.75					14	14	1
	2023-04-06		4	10	0.4					12	12	1
	2023-05-10		4	11	0.363636
	2023-05-17		4	10	0.4					10	10	1

### Sheet: Contingency test
			Young larva (L1-L2) (F1)						Old larva (L3-L4) (F1)
RNAi name	Scoring date	Sequence	Defective	Non-defective	Total	Young larva	Chi-square test	Fisher's exact test (w/ empty vector)	Defective	Non-defective	Total	Old larva	Chi-square test	Fisher's exact test (w/ empty vector)
No RNAi	2023-04-04		0	11	11	0			3	8	11	0.272727
Empty vector			3	38	41	0.0731707			10	17	27	0.37037
GFP			21	22	43	0.488372	2.54701e-05	<0.0001	36	0	36	1	2.52313e-08	<0.0001
sys-1	2023-04-06	Correct		0					4	0	4	1	0.0182008	0.0318
ceh-43	2023-04-06	Correct	8	6	14	0.571429	5.71936e-05	0.0003	7	1	8	0.875	0.0121327	0.0178
coh-1	2023-04-04	Correct	9	3	12	0.75	8.33347e-07	<0.0001	10	3	13	0.769231	0.0181248	0.0407
hlh-14(#1)	2023-05-17	Correct	5	10	15	0.333333	0.0137461	0.0256	10	4	14	0.714286	0.0366963	0.0516
hlh-14(#2)	2023-05-17	Correct	2	9	11	0.181818	0.27776		3	7	10	0.3	0.690487
ztf-29	2023-04-04	Correct	0	10	10	0	0.377926	>0.9999	10	4	14	0.714286	0.0366963	0.0516
bed-2	2023-04-04	Correct	0	12	12	0	0.334673		9	4	13	0.692308	0.05617
sox-2	2023-04-06	Correct	5	7	12	0.416667	0.00346212	0.0104	5	3	8	0.625	0.201168
egl-18	2023-04-04		3	9	12	0.25	0.0890565		6	4	10	0.6	0.210531	0.2744
hbl-1	2023-05-10	Correct	3	0	3	1	6.31509e-06	0.0015	2	2	4	0.5	0.619372
his-41	2023-04-06	Correct	2	1	3	0.666667	0.0017681	0.0302	6	7	13	0.461538	0.581452
ftt-2	2023-05-10	Correct	3	2	5	0.6	0.000958861	0.0118	4	5	9	0.444444	0.693012
nhr-25	2023-04-04	Correct	0	9	9	0	0.402592		9	13	22	0.409091	0.782017
efl-3	2023-05-17	Correct	2	10	12	0.166667	0.32978		4	9	13	0.307692	0.697078
lfi-1	2023-05-17	Correct	1	11	12	0.0833333	0.906687		2	8	10	0.2	0.325538
atf-2	2023-05-17	Correct	1	12	13	0.0769231	0.964096		2	9	11	0.181818	0.256782
hmg-1.2	2023-04-06	Correct	0	1	1	0	0.778931		2	9	11	0.181818	0.256782
lin-26	5/10/2023, 5/14/2023	Correct	1	6	7	0.142857	0.537546		1	5	6	0.166667	0.338352
hlh-3	2023-05-17	Correct	2	9	11	0.181818	0.27776		1	11	12	0.0833333	0.0659864	0.1219
lir-1	5/10/2023, 5/14/2023	Correct	12	12	24	0.5	8.09238e-05	0.0001		0
irx-1	2023-05-10	Correct	2	11	13	0.153846	0.381891			0
lim-7	2023-05-10	Correct	1	10	11	0.0909091	0.844576			0

### Sheet: ceh-43
	Young larva (L1-L2) (F1)							Old larva (L3-L4) (F1)
	Defective	Non-defective	Total	Non-defective Rate (%)	SEM (%)	Defective Rate (%)	SEM (%)	Defective	Non-defective	Total	Non-defective Rate (%)	SEM (%)	Defective Rate (%)	SEM (%)
No RNAi	0	11	11	100	0	0	0	3	8	11	72.7273	13.4282	27.2727	13.4282
Empty vector	3	38	41	92.6829	4.06702	7.31707	4.06702	10	17	27	62.963	9.29349	37.037	9.29349
GFP	21	22	43	51.1628	7.62287	48.8372	7.62287	36	0	36	0	0	100	0
ceh-43	8	6	14	42.8571	13.226	57.1429	13.226	7	1	8	12.5	11.6927	87.5	11.6927
